# The MIRO1-BAX Complex Dictates Life and Death at the Mitochondrial Gate

**DOI:** 10.64898/2026.06.29.733391

**Authors:** Alva G. Sainz, Chulhwan S. Kwak, Kwang Bog Cho, Sejal A. Sripadanna, Brandon H. Bergsneider, Zoe Zizzo, Aarooran S. Durairaj, Zehui Du, Ian Cooney, Anthony Venida, Nike Bharucha, Ioannis Karakikes, Wah Chiu, Michael Lim, Michael C. Bassik, Xinnan Wang

## Abstract

BAX macropores in the outer mitochondrial membrane (OMM) are canonical mediators of apoptosis, but whether the same pore structure can drive distinct cell death pathways remains unclear. Here, we identify the OMM protein MIRO1 as a context-specific modulator of BAX activity. Mechanistically, MIRO1 binds BAX via MIRO1’s N-terminal domain to promote macropore formation and the release of mitochondrial DNA (mtDNA) into the cytoplasm, triggering the STING-pIRF3 signaling axis. In glioma cells, this pathway sustains GPX4 expression via pIRF3-mediated transcriptional activation and confers ferroptosis resistance while bypassing inflammation. By contrast, in Parkinsonian neurons, the MIRO1-BAX complex promotes mitochondrial-stress-induced apoptosis. Using structure-guided drug discovery, we developed first-in-class small molecules that allosterically disrupt the MIRO1-BAX complex by engaging MIRO1’s distal GTPase pocket. These compounds sensitize glioma cells to ferroptosis and protect neurons from apoptosis. Our findings reveal a disease-specific mitochondrial switch for life-death decisions and illuminate the molecular logic by which cells exploit and interpret OMM permeabilization.
