## Supplementary material for "The MIRO1-BAX Complex Dictates Life and Death at the Mitochondrial Gate": Table S2

### Sheet: Table S2
Structure	Manuscript ID	Combined ID	Supplier	SMILES	delTM
	MB08	BAS 0802689	Asinex	o1cccc1C(=O)Nc2ccc(cc2)NC(=O)c(c3)c(OC)cc(c34)cccc4	1.33
	MB72	M726-0007	ChemDiv384	n1ncn(c12)cc(cc2)NC(=O)Nc3cc(Cl)ccc3	2.8
	MB90	L906-0005	ChemDiv384	s1cccc1C(=O)Nc(cc2)ccc2-c(n3)occ3-c4ccccc4	2.3
	MB15	BAS 1540983	Asinex	c1cc(F)ccc1C(=O)Nc(cc2)ccc2-c(n3)cn(c34)cccc4	1.5
		0800-0449	ChemDiv	c1cc(S(=O)(=O)N)ccc1NC(=O)c2ccc(cc2)S(=O)(=O)N3CCOCC3	6.25
		5233-2447	ChemDiv	NC(=O)c1ccc(cc1)Nc(c(c23)cccc3)nnc2-c4ccc(O)cc4	16.75
		BAS 0317922	Asinex	CCOC(=O)c1ccc(cc1)Nc(cc(n2)-n(n3)c(C)cc3C)nc2-c4ccccc4	3.83
		BAS 1816709	Asinex	[O-]C(=O)CCCNC(=O)c1c(cccc1)NC(=O)c2ccccc2	1
		BAS 1932821	Asinex	c1ccccc1NC(=O)c2ccc(cc2)[N-]S(=O)(=O)c3ccccc3	1.33
		2810-1170	ChemDiv	Cc1ccc(cc1)OCC(=O)Nc(c2)ccc(c23)oc(n3)-c4ccncc4	-0.58
		2995-0959	ChemDiv	c1cc(S(=O)(=O)N)ccc1NC(=O)[C@H]2[C@@H](CC=CC2)C(=O)N3CCOCC3	-0.08
		3332-5392	ChemDiv	s1cccc1C2=NN(C(=O)CCC([O-])=O)[C@H](C2)c3ccc(cc3)N(C)C	5.5
		3336-0965	ChemDiv	COc(cc1)c(OC)cc1[C@H](C2)N(C(=O)CCCC([O-])=O)N=C2c3ccccc3	6.08
		3416-0352	ChemDiv	c1ccccc1CN(C(=O)CCCC([O-])=O)Cc2ccccc2	5.92
		3643-3615	ChemDiv	c1cc(S(=O)(=O)N)ccc1NC(=O)COc(cc2)ccc2C(C)(C)c3ccccc3	5.25
		3729-2303	ChemDiv	c1ccccc1C(=O)Nc(c2)ccc(c23)oc(n3)-c4ccccc4	-1.42
		3729-2315	ChemDiv	c1cccc(Cl)c1OCC(=O)Nc(c2)ccc(c23)oc(n3)-c4ccncc4	-0.25
		3729-3480	ChemDiv	c1cccc(c1C)OCC(=O)Nc2ccc(cc2)NC(=O)c3ccco3	0.42
		3738-4399	ChemDiv	c1ccccc1OCC(=O)Nc2ccc(cc2)NC(=O)c3cccs3	-1.25
		3738-4405	ChemDiv	Cc1cc(C)cc(c1)OCC(=O)Nc2ccc(cc2)NC(=O)c3cccs3	-1.92
		3909-9549	ChemDiv	c1cccc(c12)n(CC)c(C([O-])=O)c2CC(=O)NCCCN3CCOCC3	5.58
		3933-0014	ChemDiv	c1ccccc1[C@@H](C2)N(C(=O)CCC([O-])=O)N=C2c3cc(OC)c(cc3)OC	0.08
		3975-0036	ChemDiv	[O-]C(=O)CC[C@@H](C([O-])=O)N(C1=O)C(=O)c(c12)cc(Cl)c(Cl)c2	4.92
		4052-4406	ChemDiv	Cc1ccc(cc1)[C@@H](C2)N(C(=O)CCC([O-])=O)N=C2c3cc(OC)c(cc3)OC	1.42
		4111-2398	ChemDiv	c1cc(S(=O)(=O)N)ccc1NC(=O)[C@@H](C)Oc2c(Cl)cc(Cl)cc2	-1.58
		4130-2643	ChemDiv	c1ccc(F)cc1NC(=O)c2cc(ccc2)C(=O)Nc3cc(F)ccc3	-0.92
		4137-1360	ChemDiv	c1ccccc1OCC(=O)Nc2ccc(cc2)NC(=O)c3ccco3	0.75
		4321-1309	ChemDiv	c1ccc(F)cc1C(=O)Nc(cc2)ccc2-c(n3)oc(c34)cccc4	1.75
		4327-2299	ChemDiv	c1cc(S(=O)(=O)N)ccc1NC(=O)COc(c2)ccc(Cl)c2C	-0.42
		4334-1303	ChemDiv	c1cc(Cl)ccc1CC(=O)Nc(cc2)ccc2-c(o3)nnc3-c4ccco4	-1.25
		4376-0174	ChemDiv	o1cccc1C(=O)Nc2ccc(cc2)NC(=O)c3c(Cl)nccc3	0.75
		4402-0479	ChemDiv	c1c(Cl)ccc(c1C)OCC(=O)Nc(cc2)ccc2-c(o3)nc(c34)nccc4	0.25
		4420-0404	ChemDiv	O/N=C\1C(=O)N(C)c(c12)ccc(c2)OC	-4.25
		4483-2613	ChemDiv	[O-]C(=O)c1cc(=O)[nH]c(c12)ccc(C)c2	6.92
		4490-1432	ChemDiv	c1cccc(F)c1C(=O)Nc(c2)ccc(c23)nn(n3)-c(cc4)ccc4C	-1.08
		4491-0058	ChemDiv	NC(=O)c1ccc(cc1)NC(=O)COc(c2)ccc(C)c2C	2.75
		4528-1549	ChemDiv	c1cc(F)ccc1C(=O)Nc(c2)ccc(c23)oc(n3)-c4cccnc4	0.42
		4528-1563	ChemDiv	c1ccc(Cl)cc1C(=O)Nc(c2)ccc(c23)oc(n3)-c4ccncc4	0.58
		4528-1579	ChemDiv	c1ccc(C)cc1C(=O)Nc(c2)ccc(c23)oc(n3)-c4ccncc4	1.58
		4534-2885	ChemDiv	NC(=O)c1ccc(cc1)NC(=O)COc(c2C)ccc(C)c2	-0.75
		4593-4951	ChemDiv	NC(=O)C[C@H](C(=O)N1)Nc(c12)cccc2	-0.92
		4882-0186	ChemDiv	CC(=O)Nc1ccc(cc1)Nc(cc(n2)C)n(c23)nnn3	-0.42
		4909-0072	ChemDiv	c1ccccc1C2=NN(C(=O)CCC([O-])=O)[C@@H](C2)c(c3)ccc(c34)nccn4	6.08
		5186-0143	ChemDiv384	CC(C)c1ccc(cc1)-c2csc(n2)Nc3ccc(cc3)S(=O)(=O)N	0.8
		5233-2473	ChemDiv	NC(=O)Cc1ccc(cc1)Nc(nnc2C)c(c23)cccc3	0.25
		5306-0148	ChemDiv	c1cccc(c12)S(=O)(=O)N=C2Nc3ccc(cc3)S(=O)(=O)N	-0.75
		5350-0040	ChemDiv	c1cccc(c1C)NC(=O)c(c2N)sc(c23)nc(cc3)-c4ccncc4	-1.5
		5350-0042	ChemDiv	c1c(F)ccc(F)c1NC(=O)c(c2N)sc(c23)nc(cc3)-c4ccncc4	-0.8
		5408-2349	ChemDiv	[O-]C(=O)CCc1ccc(n1CC([O-])=O)-c2ccccc2	-2.5
		5408-2352	ChemDiv	[O-]C(=O)CCc1ccc(n1CC([O-])=O)-c2ccc(Cl)cc2	-3
		5504-0321	ChemDiv	Cc1ccc(cc1)NC(=O)Nc(c2C)sc(\[nH]2)=N\S(=O)(=O)c3ccccc3	-0.8
		5517-0059	ChemDiv	NC(=O)c1ccc(cc1)NC(=O)[C@H]2[C@H](C([O-])=O)CCCC2	-1
		5618-4249	ChemDiv	[O-]C(=O)c(n1)c(C([O-])=O)nc(c12)cccc2	-0.8
		5641-1636	ChemDiv	NC(=O)c1ccc(cc1)NC(=O)C2CCN(CC2)S(=O)(=O)c(cc3)ccc3C	-1.8
		5720-0204	ChemDiv	n1cccn1-c(n2)nc(nc2N(C)C)Nc3ccc(F)cc3	-1.8
		5849-2500	ChemDiv	[O-]C(=O)CN(C1=O)C(=O)c(c12)cccc2Oc3ccc(Cl)cc3	-2.2
		5959-0172	ChemDiv	c1ccccc1C2=NN(C(=O)CCC([O-])=O)[C@H](C2)c(c3)c(Cl)nc(c34)ccc(c4)OCC	-1.5
		6000-0853	ChemDiv	c1cc(S(=O)(=O)N)ccc1NC(=O)c(c2C)oc(c23)cccc3	-1.3
		6049-2698	ChemDiv	C1C=CC[C@@H](C([O-])=O)[C@@H]1C(=O)NCc2c(-c3ccccc3)nn(c2)-c4ccccc4	-3.2
		6049-2882	ChemDiv	[O-]C(=O)CCCC(=O)Nc(c(c1)C(=O)C)cc(c12)OCO2	-0.7
		8001-5066	ChemDiv	n1[n-]nc(c1c23)c4c(n[n-]n4)c2n[n-]n3	-1
		8006-2702	ChemDiv	O=C1CCC(=O)N1[C@@H](C)C(=O)Nc2ccc(cc2)S(=O)(=O)N	1
		8006-6061	ChemDiv	c1ccccc1C(=O)Nc2c(Cl)cc(cc2)NC(=O)c3ccccc3	-1.5
		8011-7340	ChemDiv	c1cnn(c12)c(=O)c3c([nH]c2=O)cccc3	-2.5
		8012-7280	ChemDiv	CCOC(=O)c1c(C)nc(s1)NC(=O)Nc2cc(Cl)c(Cl)cc2	-1.8
		8013-0079	ChemDiv	[O-]C(=O)c1cc(=O)[nH]c(c12)ccc(c2)OC	-1
		8013-2472	ChemDiv	c1ccccc1CC(=O)Nc(cc2)ccc2-c(o3)nnc3-c4ccco4	-2
		8013-2900	ChemDiv	c1cncc(C([O-])=O)c1C(=O)NCCc2ccccc2	-1.3
		AC 27651	HitFinder	[O-]S(=O)(=O)c(n1)n(C)c(c12)cccc2	-1.7
		ASN 3108181	Asinex	[O-]C(=O)CS(=O)(=O)CC(=O)Nc1cccc(c12)cccc2	-0.17
		ASN 3108462	Asinex	Cc1cc(C)cc(c1)NC(=O)COc(ccc2)cc2-n3cnnn3	-0.83
		ASN 3108466	Asinex	CCc1ccc(cc1)NC(=O)COc(ccc2)cc2-n3cnnn3	-1.33
		ASN 3108495	Asinex	c1cc(Cl)cc(c1C)NC(=O)COc(ccc2)cc2-n3cnnn3	-1
		ASN 3109564	Asinex	CCOC(=O)c1snc(c12)c(=O)[n-]cn2	-0.5
		ASN 3211348	Asinex	CC(=O)Nc1ccc(cc1)NC(=O)c2ccc(cc2)-n3cnnn3	-0.17
		ASN 3366241	Asinex	CC(=O)Nc(cc1)ccc1NC(=O)Cn(n2)nnc2-c3cccs3	-0.75
		ASN 3435662	Asinex	[O-]C(=O)CCC(=O)Nc1cccc(c12)nccc2	6.92
		BAS 0004329	Asinex	c1ccccc1N/C([O-])=C\C(=O)c2ccc(cc2)C(=O)CC(=O)Nc3ccccc3	0.33
		BAS 0090586	Asinex	c1cc(C)ccc1C(=O)Nc(cc2)ccc2C(=O)Oc3ccccc3	-0.67
		BAS 0137800	Asinex	c1ccccc1C(=O)Nc2ccc(cc2)NS(=O)(=O)c(ccc3)cc3S(=O)(=O)c4ccccc4	1.16
		BAS 0188748	Asinex	[O-]C(=O)C[C@H](C([O-])=O)Cc1ccc(C)cc1	-12.33
		BAS 0188796	Asinex	[O-]C(=O)CCCc(c1)ccc(c12)n(C)c(=O)n2C	-1.5
		BAS 0190241	Asinex	Cc1c(C)ccc(c1)OCC(=O)Nc2ccc(cc2)NC(=O)c3ccccc3	1
		BAS 0257553	Asinex	c1ccccc1C(=O)Nc(c2)ccc(c23)oc(n3)-c4c(F)cccc4	-0.5
		BAS 0257580	Asinex	c1ccccc1C(=O)Nc(c2)ccc(c23)oc(n3)-c4cc(F)ccc4	-0.83
		BAS 0257592	Asinex	c1ccccc1C(=O)Nc(c2)ccc(c23)oc(n3)-c4cc(OC)ccc4	-0.67
		BAS 0274831	Asinex	[O-]C(=O)c(n1)nn(c12)c([O-])c(CC)c(n2)C	1
		BAS 0316661	Asinex	c1ccc(C)cc1C(=O)Nc2ccc(cc2)NC(=O)c3cc(C)ccc3	0
		BAS 0319882	Asinex	c1ccc(C)cc1C(=O)Nc2ccc(cc2)NC(=O)c3ccccc3	-0.83
		BAS 0319887	Asinex	c1ccc(C)cc1C(=O)Nc2ccc(cc2)NC(=O)c3ccc(F)cc3	-1.33
		BAS 0329176	Asinex	CC(=O)c1ccc(cc1)NC(=O)[C@H]2[C@H](C([O-])=O)CCCC2	6.58
		BAS 0342488	Asinex	NC(=O)c1ccc(cc1)NC(=O)c(c2)ccc(c23)cccc3	0.83
		BAS 0367315	Asinex	FC(F)(F)c1cc(c(Cl)cc1)NC(=O)[C@H]2[C@H](C([O-])=O)CCCC2	-1
		BAS 0394969	Asinex	[O-]C(=O)c(c1)oc(C)c1COc2ccc(cc2)OC	-1.3
		BAS 0396083	Asinex	[O-]C(=O)c1ccc(cc1)[C@@H](CC2)C[C@H](C)[C@@H]2C([O-])=O	-0.5
		BAS 0403270	Asinex	c1cccc(c1C)NC(=O)c2ccc(nc2)C(=O)Nc(c3C)cccc3	-3.58
		BAS 0413063	Asinex	c1cccc(F)c1C(=O)Nc(c2)ccc(c23)oc(n3)-c4ccccc4	-0.5
		BAS 0431485	Asinex	[O-]C(=O)c1ccc(cc1)S(=O)(=O)c(cc2)ccc2C([O-])=O	0.33
		BAS 0460601	Asinex	[O-]C(=O)c1ccc(cc1)NS(=O)(=O)c(c2cccc3c24)ccc4NC3=O	0.83
		BAS 0469505	Asinex	Cc1oc(C)c(c1C([O-])=O)COc(c2C([O-])=O)cccc2	-7.2
		BAS 0546200	Asinex	c1cccc(C([O-])=O)c1C(=O)Nc(cc2)cc(c23)COC3=O	-1
		BAS 0546872	Asinex	[O-]C(=O)CCCC(=O)Nc1c(OC)cc(Cl)c(c1)OC	0.33
		BAS 0548624	Asinex	[O-]C(=O)CCC(=O)Nc(cc1)ccc1C(=O)N	0
		BAS 0650182	Asinex	c1ccccc1C(=O)Nc(c2)ccc(c23)nn(n3)-c4ccccc4	-0.5
		BAS 0650462	Asinex	c1cc(F)ccc1C(=O)Nc(c2)ccc(c23)nn(n3)-c(cc4)ccc4C	0.33
		BAS 0704960	Asinex	o1cccc1CNc2nc(nc(n2)Cl)Nc3ccc(O)cc3	0.33
		BAS 0721841	Asinex	n1c(=O)[n-]c(n2c13)nc(=O)[n-]c2nc([n-]3)=O	0.33
		BAS 0790197	Asinex	c1cccc(C([O-])=O)c1C(=O)c(n2)[n-]c3c2C(=O)c(c34)cccc4	-0.17
		BAS 0792887	Asinex	O=c1n(C)c(=O)[n-]c(c12)n(c(n2)CCC)CCc3ccccc3	-0.67
		BAS 0821013	Asinex	c1cccc(C([O-])=O)c1C(=O)NCCc2cc(OC)c(cc2)OC	0.5
		BAS 0822870	Asinex	c1ccccc1NC(=O)c2cc(c(Cl)cc2)S(=O)(=O)Nc(c3C)cccc3	0.5
		BAS 0829480	Asinex	[O-]C(=O)c1c(cco1)COc(cc2)ccc2C([O-])=O	0.33
		BAS 0873277	Asinex	[O-]C(=O)c1ccc(cc1)O[C@H]2[C@H](OCCO2)Oc(cc3)ccc3C([O-])=O	0.33
		BAS 0926455	Asinex	[O-]C(=O)c1c(C(F)(F)F)oc(C([O-])=O)c1	-4.5
		BAS 0996248	Asinex	[n-]1cnc(c12)c(n[n-]c2=O)-c3ccccc3	-1.75
		BAS 0999160	Asinex	[O-]C(=O)c1ccc(cc1)Nc(s2)nc(c2C)-c3ccc(cc3)OC	-0.17
		BAS 1021093	Asinex	Cc1ccc(cc1)OCC(=O)Nc(cc2)ccc2-c(n3)oc(c34)cccc4	0.66
		BAS 1045026	Asinex	c1cccc(c12)nc(nc2C)Nc(n3)[nH]c([O-])cc3=O	0.33
		BAS 1045425	Asinex	FC(F)(F)c1cc(ccc1)NC(=O)Nc(s2)nnc2CCS(=O)(=O)CC	-0.5
		BAS 1065331	Asinex	o1cccc1C(=O)Nc2ccc(cc2)NC(=O)c3cc(OC)c(cc3)OC	-0.83
		BAS 1115021	Asinex	Cc1cc(ccc1)OCC(=O)Nc(cc2)cc([O-])c2-c(n3)oc(c34)ccc(C)c4	-0.67
		BAS 1148711	Asinex	O1CCOc(c12)ccc(c2)C(=O)Nc3ccc(cc3)NC(=O)c4ccccc4	0.66
		BAS 1220346	Asinex	NC(=O)c1ccc(cc1)NC(=O)COc(c2C)c(C)ccc2	-1.17
		BAS 1257673	Asinex	c1cccc(Cl)c1C(=O)Nc2ccc(cc2)S(=O)(=O)\N=c3\cccc[nH]3	0.16
		BAS 1356995	Asinex	[O-]C(=O)CCNc1nc(-c2ccccc2)nc(c13)cccc3	-0.67
		BAS 1403665	Asinex	c1ccccc1C(=O)Nc(c2)ccc(c23)n(cn3)-c4ccccc4	0.83
		BAS 1403666	Asinex	c1ccccc1C(=O)Nc(cc2)cc(c23)[nH+]cn3-c4ccc(cc4)OC	0.33
		BAS 1403667	Asinex	c1ccccc1C(=O)Nc(c2)ccc(c23)n(cn3)-c4c(OC)cccc4	-0.17
		BAS 1406745	Asinex	c1ccccc1OCC(=O)Nc(cc2)cc([O-])c2-c(n3)oc(c34)cccc4	0.16
		BAS 1406853	Asinex	c1ccccc1CC(=O)Nc(c2)ccc([O-])c2-c(n3)oc(c34)cccc4	-0.5
		BAS 1411919	Asinex	c1ccccc1C(=O)Nc(cc2)ccc2[N-]S(=O)(=O)c3ccccc3	0.83
		BAS 1516582	Asinex	c1cccc(Cl)c1C(=O)Nc2ccc(cc2)NC(=O)c3cccnc3	-0.83
		BAS 1516583	Asinex	c1cc(Cl)ccc1C(=O)Nc2ccc(cc2)NC(=O)c3cccnc3	0.83
		BAS 1521593	Asinex	c1ccccc1CC(=O)Nc2c(Cl)cc(cc2)NC(=O)c3ccccc3	0.16
		BAS 1577866	Asinex	s1cccc1C2=NN(C(=O)CCC([O-])=O)[C@H](C2)c3ccc(cc3)N(C)C	-1.5
		BAS 1833746	Asinex	c1cc(S(=O)(=O)N)ccc1NC(=O)COc(c2C)ccc(C)c2	0.83
		BAS 1845277	Asinex	c1ncccc1-c(n2)oc(c23)ccc(c3)NS(=O)(=O)c4ccccc4	-0.67
		BAS 1860673	Asinex	c1cccc(C([O-])=O)c1C(=O)Nc(s2)nnc2-c3ccncc3	-2.5
		BAS 1911042	Asinex	c1cc(S(=O)(=O)N)ccc1NC(=O)COc2cccc(C)c2C	1.16
		BAS 1917925	Asinex	s1cccc1[C@H](C2)N(C(=O)CCC([O-])=O)N=C2c3ccccc3	0.16
		BAS 1970364	Asinex	COc(cc1)ccc1NC(=O)Nc(cc2)ccc2Cc3ccncc3	0.83
		BAS 2004370	Asinex	c1ncccc1C(=O)N2N=C(C[C@@]2([O-])C(F)(F)F)c3ccncc3	-0.17
		BAS 2065136	Asinex	O1COc(c12)ccc(c2)C(=O)Nc(cc3)ccc3C(=O)N	0.83
		BAS 2072371	Asinex	COc(cc1)c(OC)cc1[C@H](C2)N(C(=O)CCCC([O-])=O)N=C2c3ccccc3	-0.67
		BAS 2075776	Asinex	o1cccc1C(=O)Nc2c(OC)cc(cc2)NC(=O)c3ccc(cc3)OCC	0.33
		BAS 2083254	Asinex	c1cc(S(=O)(=O)N)ccc1NC(=O)c2cccc(c23)cccc3	0.16
		BAS 2137604	Asinex	CC(=O)Nc(c1C)ccc(c1)NC(=O)c(c2)sc(c23)n(nc3C)-c4ccccc4	-2.25
		BAS 2140738	Asinex	NC(=O)c1ccc(cc1)NC(=O)c(c2)oc(c23)cccc3	0.83
		BAS 2234347	Asinex	c1cc(S(=O)(=O)N)ccc1NC(=O)COc2c(OC)cccc2	0.33
		BAS 2243276	Asinex	CCC(=O)Nc(cc1)cc(OC)c1NC(=O)c(c2)oc(c23)cccc3	0.33
		BAS 2282296	Asinex	NC(=O)c1ccc(cc1)NC(=O)[C@@H](C2)[C@@H](C([O-])=O)CC(C)=C2C	0.67
		BAS 2572750	Asinex	CCCC(=O)Nc(cc1)cc(OC)c1NC(=O)c(c2)oc(c23)cccc3	0.5
		BAS 2715007	Asinex	Cc1cc(c(cc1)OC)N(S(=O)(=O)C)CC(=O)Nc(cc2)ccc2C(=O)N	0.33
		BAS 2759955	Asinex	Cc1c(C)cccc1OCC(=O)Nc2ccc(cc2)NC(=O)c3cccs3	-1.33
		BAS 2793526	Asinex	COc(cc1)ccc1OCC(=O)Nc2ccc(cc2)NC(=O)c3ccco3	0.33
		BAS 2813805	Asinex	c1cccc(F)c1N(S(=O)(=O)C)CC(=O)NCc2ccncc2	-2
		BAS 2911963	Asinex	c1cc(C([O-])=O)cc(C([O-])=O)c1C(=O)N(CC2)Cc(c23)cccc3	-12
		BAS 2919009	Asinex	c1ncccc1CNc(cc2)cc(O)c2-c(n3)oc(c34)cccc4	0.16
		BAS 2982841	Asinex	c1ccccc1[C@@H](C2)N(C(=O)CCC([O-])=O)N=C2c3cc(OC)c(cc3)OC	-1.5
		BAS 2982844	Asinex	c1cccc(F)c1[C@@H](C2)N(C(=O)CCC([O-])=O)N=C2c3cc(OC)c(cc3)OC	-2
		BAS 2983000	Asinex	COc(cc1)cc(OC)c1[C@H](C2)N(C(=O)CCC([O-])=O)N=C2c3ccccc3	0.33
		BAS 2988442	Asinex	[O-]C(=O)CCCC(=O)N[C@H](c1ccc(cc1)OC)c2ccccc2	0.16
		BAS 2999421	Asinex	CCN(CC)C(=O)c1ccc(cc1)-c2nnc(c(c23)cccc3)Nc(cc4)ccc4C(=O)N	-0.17
		BAS 3087715	Asinex	COc(c1)ccc(OC)c1-c(c2CC([O-])=O)nc(s2)Nc3cc(Cl)ccc3	0.66
		BAS 3108502	Asinex	FC(F)(F)c1cc(c(Cl)cc1)NC(=O)COc(ccc2)cc2-n3cnnn3	-0.67
		BAS 3161255	Asinex	NC(=O)COc(cc1)ccc1Nc(nnc2C)c(c23)cccc3	-0.17
		BAS 3190633	Asinex	COc(cc1)c(OC)cc1C(=O)Nc(cc2)ccc2C(=O)N	0.33
		BAS 3247171	Asinex	[O-]C(=O)CCC(=O)N1CC(=O)Nc(c12)cccc2	0.5
		BAS 3280809	Asinex	[O-]C(=O)C[C@H](C([O-])=O)NC(=O)c1cccnc1	-3.84
		BAS 3422540	Asinex	c1cccc(F)c1C(=O)Nc(cc2)ccc2-c([nH]3)[nH+]c(c34)cccc4	0.5
		BAS 3545569	Asinex	NC(=O)C[C@H](C(=O)N1)Nc(c12)cc(C)c(C)c2	-1
		BAS 3566276	Asinex	c1cccc(OC)c1NC(=O)c2ccc(cc2)N(C3=O)C(=O)c(c34)nccn4	0
		BAS 3611954	Asinex	c1cc(O)ccc1NC(=O)c(c2)nn(c23)c(C(F)(F)F)cc(n3)-c4ccco4	-1.33
		BAS 3706139	Asinex	c1c(N)ccc(c1C)NC(=O)c(c2)oc(c23)cccc3	-0.5
		BAS 4935974	Asinex	CC(=O)Nc1ccc(cc1)NC(=O)c(c2C)oc(c23)cccc3	-1.5
		BTB 07952	HitFinder	[O-]C(=O)c1c(C(=O)N)nccc1	-1.5
		BTB 07953	HitFinder	[O-]C(=O)c1c(C([O-])=O)nccn1	-1.8
		BTB 12666	HitFinder	Cn(c1)nc(c12)nn[n-]c2=O	-2
		BTB 12859	HitFinder	[O-]C(=O)C(F)(F)CC([O-])=O	-1.3
		BTB 12931	HitFinder	[O-]C(=O)c1cccc(c12)cccc2C([O-])=O	-1.5
		BTB 15096	HitFinder	s1cccc1C(=O)Cc(nn2)c(=O)[n-]c2C(=O)OCC	-1.7
		BTBG 00120	HitFinder	[O-]C(=O)[C@H](C1)[C@@H](C([O-])=O)[C@]12CO[C@H](OC2)c3ccccc3	-0.8
		C071-0859	ChemDiv	[O-]C(=O)CCS(=O)(=O)c(n1)nc(cc1C(F)(F)F)-c(c2)ccc(c23)OCO3	-1.8
		C197-0584	ChemDiv	COc(cc1)cc(OC)c1CNC(=O)Cc2c(C([O-])=O)[nH]c(c23)cccc3	-2
		C226-0755	ChemDiv	c1ccc(O)cc1NC(=O)c2cc(on2)-c3ccc(cc3)OC	-1.2
		C226-1211	ChemDiv	c1ccc(O)cc1NC(=O)c2cc(on2)-c(c3)ccc(c34)OCO4	0
		C226-1781	ChemDiv	c1ccc(O)cc1NC(=O)c2cc(on2)-c3ccco3	-1
		CD 01765	HitFinder	s1cccc1/C=C(\C#N)c2ccc(cc2)NC(=O)c3ccc(Cl)cc3	-0.8
		CD 09423	HitFinder	NC(=O)c1c(C(=O)N)ccc(c1)[N+]([O-])=O	-1.8
		D655-0400	ChemDiv384	c1cccc(F)c1O[C@@H](C)C(=O)Nc(cc2)ccc2-c(on3)nc3-c4ccc(F)cc4	1.8
		D655-0445	ChemDiv384	o1c(Br)ccc1C(=O)Nc(cc2)ccc2-c(on3)nc3-c4ccc(F)cc4	2.1
		D731-0165	ChemDiv384	c1cc(S(=O)(=O)N)ccc1NC(=O)[C@@H](OC2=O)Cc(c23)cccc3	1.8
		DFP 00215	HitFinder	c1cc(Cl)ccc1NC(=O)Nc(cc2)ccc2-c3cnco3	-5.8
		F215-0134	ChemDiv384	c1ccccc1CC(=O)Nc(cc2)ccc2-c(n3)cn(c34)ccc(n4)C	2
		F215-0150	ChemDiv384	c1ccc(Cl)cc1NC(=O)Nc(cc2)ccc2-c(n3)cn(c34)ccc(n4)C	1.8
		F215-0155	ChemDiv384	Cc1cc(ccc1)NC(=O)Nc(cc2)ccc2-c(n3)cn(c34)ccc(n4)C	2.3
		F215-0156	ChemDiv384	c1cc(C)cc(c1C)NC(=O)Nc(cc2)ccc2-c(n3)cn(c34)ccc(n4)C	1.8
		F215-0298	ChemDiv384	Cc(n1)ccn(c12)cc(n2)-c3ccc(cc3)NS(=O)(=O)c(c4)ccc(c45)cccc5	2.1
		G611-1451	ChemDiv384	c1cc(S(=O)(=O)N)ccc1NC(=O)c(c2=O)cn(CCC)c(c23)nc(C)cc3	1.8
		GK 00213	HitFinder	CSc(n1)[n-]c(=O)n(c12)ncc2	-1.7
		HTS 00456	HitFinder	[O-]C(=O)CSCC(=O)Nc(c1C([O-])=O)cccc1F	-1.5
		HTS 00769	HitFinder	[O-]C(=O)COCC(=O)Nc1nn(C)c(c12)cccc2F	-1.8
		HTS 01968	HitFinder	[O-]C(=O)CSCC(=O)Nc(c1)cnc(c1C(F)(F)F)OCCOC	-1.5
		HTS 02183	HitFinder	n1ccnc(C([O-])=O)c1C(=O)Nc(cc2C(F)(F)F)c(cc2)N3CCCC3	-1.5
		HTS 02203	HitFinder	[O-]C(=O)COCC(=O)N(Cc1cccs1)Cc2ccccc2	-1.5
		HTS 02924	HitFinder	[O-]C(=O)CC(C)(C)CC(=O)Nc(c1)ccc(c12)COC2=O	-3
		HTS 03088	HitFinder	O=C1OCc(c12)ccc(c2)NC(=O)Nc3ccc(cc3)OCc4ccccc4	-1.3
		HTS 03730	HitFinder	n1ccnc(C([O-])=O)c1C(=O)NCCOc2ccc(cc2)OC	-7.5
		HTS 03731	HitFinder	n1ccnc(C([O-])=O)c1C(=O)NCCc2cc(OC)c(cc2)OC	-1.2
		HTS 04068	HitFinder	[O-]C(=O)COCC(=O)Nc1c(O)ccc(c1)S(=O)(=O)CC	-1
		HTS 04077	HitFinder	CCS(=O)(=O)c(c1)ccc(O)c1NC(=O)Nc2ccc(cc2)OCc3ccccc3	-1.8
		HTS 04479	HitFinder	[O-]C(=O)CSCC(=O)Nc(c1)ccc(c12)COC2=O	-1.7
		HTS 04601	HitFinder	CS(=O)(=O)Nc(c1C)cc(cc1)NC(=O)Nc2ccc(cc2)OCc3ccccc3	-0.7
		HTS 04977	HitFinder	[O-]C(=O)c1cc(ccc1)NC(=O)Nc(cc2)ccc2COc3ccccc3	-6.2
		HTS 05072	HitFinder	[O-]C(=O)CCCC(=O)Nc(cc1C([O-])=O)ccc1	-1.5
		HTS 05843	HitFinder	CN(C)c1cccc(c12)n(C)nc2NC(=O)Nc3ccc(cc3)OCc4ccccc4	-6.2
		HTS 06046	HitFinder	C1COc(c12)ccc(c2)NC(=O)Nc3ccc(cc3)-n(n4)ccc4C(F)(F)F	-6.3
		HTS 06047	HitFinder	c1ccccc1NC(=O)Nc2ccc(cc2)-n(n3)ccc3C(F)(F)F	-1.3
		HTS 06086	HitFinder	[O-]C(=O)CSCC(=O)Nc1c(cccc1)Oc2ccccc2	-1.5
		HTS 06325	HitFinder	n1ccnc(c1C([O-])=O)C(=O)OCCCc2ccncc2	-1.5
		HTS 07180	HitFinder	c1cc(S(=O)(=O)N)ccc1NC(=O)Nc2cc(Cl)cc(Cl)c2	-3.3
		HTS 08232	HitFinder	c1cccc(O)c1C(=O)Nc2ccc(cc2)NC(=O)Nc3c(F)cc(F)cc3	0.7
		HTS 08287	HitFinder	c1ccccc1NC(=O)Nc2ccc(nc2)Oc3ncnc(c34)cc(Cl)cc4	-1.2
		HTS 08361	HitFinder	O1COc(c12)ccc(c2)C(=O)Nc3ccc(cc3)S(=O)(=O)N	-4.2
		HTS 08647	HitFinder	c1ccccc1NC(=O)CSc2n[nH]c(=O)n2C3CC3	-2
		HTS 09941	HitFinder	c1ccccc1NC(=S)NNC(=O)CSc(n2C)nnc2-c3ccncc3	-1.5
		HTS 11003	HitFinder	CN(C)c1ccc(cc1)NC(=O)Nc2ccc(cc2)OCc3ccccc3	-5.2
		HTS 11456	HitFinder	CCn1cnc(c12)nc(N)[nH]c2=O	0
		HTS 12910	HitFinder	CCOC(=O)Cc1csc(n1)NC(=O)Nc2cc(Cl)c(Cl)cc2	-1
		JFD 02170	HitFinder	CCOC(=O)[C@@](C(F)(F)F)(O)c1ccc(cc1)NC(=O)Nc2ccc(Cl)cc2	-0.5
		JFD 02328	HitFinder	NC(=O)c1c(C(=O)N)cc(Cl)c(Cl)c1	-2
		JM 00122	HitFinder	c1cccc(Cl)c1-c2nc(=S)[n-]c(=O)[nH]2	-1.8
		K783-4967	ChemDiv	C1CC(=O)N(CC([O-])=O)N=C1c(cc2)ccc2C	-1.5
		K784-9716	ChemDiv	C1CC1NC(=O)CC[C@H]2CC(=O)Nc(c23)cccc3	-2.2
		K906-0466	ChemDiv	[O-]C(=O)CCS(=O)(=O)c(cc1)cc(c12)oc(=O)[nH]2	-1.5
		K907-0055	ChemDiv	o1cccc1C(=O)Nc(cc2)ccc2-c3nc(on3)-c(c4C)cccc4	-1.3
		K907-0057	ChemDiv	o1cccc1C(=O)Nc(cc2)ccc2-c3nc(on3)-c4cc(OC)c(OC)c(c4)OC	-1.2
		K907-0060	ChemDiv	o1cccc1C(=O)Nc(cc2)ccc2-c3nc(on3)-c4c(OCC)cccc4	-1.3
		K907-0068	ChemDiv	o1cccc1C(=O)Nc(cc2)ccc2-c3nc(on3)-c4cc(OC)ccc4	0
		K907-0078	ChemDiv	o1cccc1C(=O)Nc(cc2)ccc2-c(no3)nc3COc(cc4C)ccc4	-1.2
		K907-0212	ChemDiv	s1cccc1C(=O)Nc(cc2)ccc2-c3nc(on3)-c4cc(OC)c(cc4)OC	-0.8
		K907-0213	ChemDiv	s1cccc1C(=O)Nc(cc2)ccc2-c3nc(on3)-c4cc(OC)c(OC)c(c4)OC	-0.7
		K907-0341	ChemDiv	c1cnccc1C(=O)Nc(cc2)ccc2-c3nc(on3)-c(c4C)cccc4	-1.2
		K907-0342	ChemDiv	c1cnccc1C(=O)Nc(cc2)ccc2-c3nc(on3)-c4cc(OC)c(cc4)OC	-1
		K907-0343	ChemDiv	c1cnccc1C(=O)Nc(cc2)ccc2-c3nc(on3)-c4cc(OC)c(OC)c(c4)OC	-0.8
		K907-0346	ChemDiv	c1cnccc1C(=O)Nc(cc2)ccc2-c3nc(on3)-c4c(OCC)cccc4	-1.5
		K954-0001	ChemDiv	o1cccc1C(=O)Nc(cc2)ccc2/C(N)=N/O	-1.5
		K954-0002	ChemDiv	s1cccc1C(=O)Nc(cc2)ccc2/C(N)=N/O	-1.5
		K954-0003	ChemDiv	O\N=C(N)\c1ccc(cc1)NC(=O)c(c2)ccc(c23)OCO3	-1.5
		K954-0006	ChemDiv	O\N=C(N)\c1ccc(cc1)NC(=O)CCc2ccc(cc2)OC	-1.7
		K954-0008	ChemDiv	O\N=C(N)\c1ccc(cc1)NC(=O)c2ccccn2	-2.3
		KM 03069	HitFinder	c1cc(Cl)ccc1NC(=O)Nc(cc2)ccc2-c(c3Br)nn(C)c3	-0.5
		KM 06675	HitFinder	COc(cc1)c(OC)cc1C(\C)=N\OCc(cc2C([O-])=O)ccc2	-1.3
		KM 09750	HitFinder	FC(F)(F)c1cc(ccc1)NC(=O)Nc(c2)ccc(c23)non3	-6.3
		KM 09952	HitFinder	c1ccccc1C#Cc2cc(cnc2)C(=O)NC(=S)Nc3ccccc3	-1.7
		L294-0102	ChemDiv384	CS(=O)(=O)Nc(cc1)ccc1-c2nc(on2)-c3cc(Br)cnc3	1.3
		L398-0005	ChemDiv384	s1cccc1C(=O)Nc2ccc(cc2)SCc3nnc(o3)-c4ccccc4	1.6
		L398-0046	ChemDiv384	CCC(=O)Nc1ccc(cc1)SCc2nnc(o2)-c3ccccc3	0.8
		L398-0215	ChemDiv384	CC(C)(C)C(=O)Nc1ccc(cc1)SCc2nnc(o2)-c(c3)ccc(c34)OCO4	1.3
		L827-1835	ChemDiv384	CN(C)c(cc1)ccc1CNc(nc2)ccc2-c(on3)nc3-c4cc(F)ccc4	2.1
		L906-0078	ChemDiv384	s1cccc1C(=O)Nc(cc2)ccc2-c(n3)occ3-c(cc4)ccc4C	2.1
		L906-0248	ChemDiv384	s1cccc1C(=O)Nc(cc2)ccc2-c(n3)occ3-c(c4C)cc(C)cc4	1.8
		L907-0053	ChemDiv384	c1cc(C)ccc1CNC(=O)Nc(cc2)ccc2-c(n3)occ3-c4ccccc4	2.1
		L907-0076	ChemDiv384	COc(cc1)ccc1CNC(=O)Nc(cc2)ccc2-c(n3)occ3-c4ccccc4	2
		L907-0080	ChemDiv384	c1ccc(F)cc1CNC(=O)Nc(cc2)ccc2-c(n3)occ3-c4ccccc4	2.3
		L907-0204	ChemDiv384	o1cccc1CNC(=O)Nc(cc2)ccc2-c(n3)occ3-c(c4C)ccc(C)c4	2
		L907-0205	ChemDiv384	c1cc(F)ccc1CNC(=O)Nc(cc2)ccc2-c(n3)occ3-c(c4C)ccc(C)c4	2.1
		L907-0383	ChemDiv384	c1ccccc1CCNC(=O)Nc(cc2)ccc2-c(n3)occ3-c(c4C)cc(C)cc4	2.1
		M036-0049	ChemDiv384	NC(=O)c1ccc(cc1)NC(=O)c(c2-n3cccc3)sc(c24)nccc4	1.5
		M321-0149	ChemDiv384	c1c[nH]c(c12)cccc2-c(on3)nc3-c(ccc4)cc4-c5cc[nH]n5	2
		M350-0049	ChemDiv384	c1sccc1C(=O)Nc2ccc(cc2)OCc3nnc(o3)-c4ccccc4	2.1
		M350-0076	ChemDiv384	C1CCCC1C(=O)Nc2ccc(cc2)OCc3nnc(o3)-c4ccccc4	1.3
		M350-0095	ChemDiv384	c1ncccc1C(=O)Nc2ccc(cc2)OCc3nnc(o3)-c4ccccc4	1.3
		M350-0844	ChemDiv384	s1cccc1CC(=O)Nc2ccc(cc2)OCc3nnc(o3)-c4ccc(cc4)OC	1.6
		M350-1001	ChemDiv384	c1sccc1C(=O)Nc2ccc(cc2)OCc3nnc(o3)-c(c4C)cccc4	1.3
		M350-1286	ChemDiv384	n1ccccc1C(=O)Nc2ccc(cc2)OCc3nnc(o3)-c4ccc(Cl)cc4	1.3
		M371-0384	ChemDiv384	CC(=O)Nc1ccc(cc1)NC(=O)c([nH]2)cc(c23)sc(C)c3C[NH+]4CCCCC4	1.5
		M416-1099	ChemDiv384	N#Cc1cc(ccc1)-c(on2)nc2-c(c3)ccc(c34)oc(n4)-c5ccccc5	1.3
		M416-1107	ChemDiv384	c1ccccc1-c(n2)oc(c23)ccc(c3)-c4nc(on4)-c5ccncc5	1.3
		M665-0856	ChemDiv384	CC[C@H](C)NC(=O)C1CCN(CC1)C(=O)Nc(cc2)ccc2NC(=O)Nc3ccccc3	2.1
		M665-0894	ChemDiv384	CCNC(=O)C1CCN(CC1)C(=O)Nc(cc2)ccc2NC(=O)Nc3ccccc3	1.5
		M665-0900	ChemDiv384	CCNC(=O)C1CCN(CC1)C(=O)Nc(cc2)ccc2NC(=O)Nc(cc3)ccc3CC	2.1
		M665-0909	ChemDiv384	CCNC(=O)C1CCN(CC1)C(=O)Nc(cc2)ccc2NC(=O)Nc(c3C)ccc(C)c3	0.8
		M665-0913	ChemDiv384	CCNC(=O)C1CCN(CC1)C(=O)Nc(cc2)ccc2NC(=O)NCCC	0.8
		M665-0937	ChemDiv384	C=CCNC(=O)C1CCN(CC1)C(=O)Nc(cc2)ccc2NC(=O)Nc(c3)ccc(C)c3C	1.6
		M665-1020	ChemDiv384	CC(C)CNC(=O)C1CCN(CC1)C(=O)Nc(cc2)ccc2NC(=O)Nc3ccccc3	2
		M665-1082	ChemDiv384	CNC(=O)C1CCN(CC1)C(=O)Nc(cc2)ccc2NC(=O)Nc(cc3)ccc3C	1.3
		M667-0835	ChemDiv384	CC(C)NC(=O)[C@@H]1CCCN(C1)C(=O)Nc(cc2)ccc2NC(=O)Nc3c(F)cccc3	0.8
		M667-0893	ChemDiv384	CCNC(=O)[C@@H]1CCCN(C1)C(=O)Nc(cc2)ccc2NC(=O)Nc3ccc(F)cc3	1
		M667-0898	ChemDiv384	CCNC(=O)[C@@H]1CCCN(C1)C(=O)Nc(cc2)ccc2NC(=O)Nc3c(F)cccc3	0.8
		M667-0935	ChemDiv384	C=CCNC(=O)[C@H]1CCCN(C1)C(=O)Nc(cc2)ccc2NC(=O)Nc(cc3)ccc3CC	1.6
		M667-0937	ChemDiv384	C=CCNC(=O)[C@@H]1CCCN(C1)C(=O)Nc(cc2)ccc2NC(=O)Nc(c3)ccc(C)c3C	1.3
		M667-1033	ChemDiv384	C1CC1CNC(=O)[C@@H]2CCCN(C2)C(=O)Nc(cc3)ccc3NC(=O)Nc4ccccc4	1
		M667-1070	ChemDiv384	CNC(=O)[C@@H]1CCCN(C1)C(=O)Nc(cc2)ccc2NC(=O)Nc3ccc(F)cc3	2
		M726-0017	ChemDiv384	n1ncn(c12)cc(cc2)NC(=O)Nc(c3)ccc(C)c3C	2.3
		M726-0018	ChemDiv384	c1cc(C)cc(c1C)NC(=O)Nc(cc2)cn(c23)cnn3	0.8
		M726-0143	ChemDiv384	n1nc(C)n(c12)cc(cc2)NC(=O)Nc(c3)cc(C)cc3C	2.3
		M726-0167	ChemDiv384	Cc1cc(ccc1)NC(=O)Nc(cc2)cn(c23)c(C)nn3	2.3
		M726-0184	ChemDiv384	Cc1c(F)cc(cc1)NC(=O)Nc(cc2)cn(c23)c(C)nn3	2.8
		M726-0213	ChemDiv384	n1nc(C)n(c12)cc(cc2)NC(=O)Nc3cc(F)ccc3	2.3
		M726-0922	ChemDiv384	Cc1c(Cl)cc(cc1)NC(=O)Nc(cc2)cn(c23)c(nn3)C4CCC4	2.5
		M726-1120	ChemDiv384	c1ccc(F)cc1NC(=O)Nc(cc2)cn(c23)c(nn3)CC	2.5
		MGH 00245	HitFinder	CC(=O)NNc(ncn1)c(c1c23)sc2nccc3	-1.2
		MO 00789	HitFinder	NC(=O)c1cccc(c12)OCCO2	-1.3
		MWP 00953	HitFinder	FC(F)(F)Oc(cc1)ccc1NC(=O)Nc(cc2)ccc2-c3ccnc(n3)N	0.2
		NH 00333	HitFinder	COc(cc1)ccc1-c2[n-]c(=O)nc(n2)-c3ccncc3	-1.3
		NRB 00550	HitFinder	[O-]C(=O)c1cc(ccc1)Sc(cc2C([O-])=O)ccc2	-1.5
		NRB 01786	HitFinder	[O-]C(=O)[C@H](C1)[C@H](C([O-])=O)CC(C)=C1C	-1.7
		P323-0001	ChemDiv384	CC(=O)Nc1ccc(cc1)NC(=O)c(cc2)cn(c23)cc(n3)-c4ccccc4	1.8
		P323-0421	ChemDiv384	CC(=O)Nc1ccc(cc1)NC(=O)c(cc2)cn(c23)cc(n3)-c4ccc(Cl)cc4	2.6
		P578-2622	ChemDiv384	n1cccnc1N(CC2)CCN2C(=O)c3cn(cn3)-c(ncn4)cc4Nc5ccccc5	1.5
		P667-0104	ChemDiv384	c1cccc(c12)ccnc2C(=O)N(CC3)c(c34)ccc(c4)-c5ccno5	1.8
		PD 00665	HitFinder	CC(=O)c1ccc(cc1)NC(=O)CSCC([O-])=O	-1
		PD 00773	HitFinder	[O-]C(=O)COCC(=O)Nc1c(nc(cc1)OC)N2CCOCC2	-5.5
		RB 00196	HitFinder	NC(=S)NCc1ccncc1	-1.7
		RDR 01417	HitFinder	c1cccc([O-])c1C(=O)Nc(cc2)ccc2\N=C\c3c(O)cccc3	-4.3
		RDR 01440	HitFinder	c1cccc([O-])c1C(=O)Nc2ccc(cc2)NC(=O)c3ccc(Cl)cc3	0.3
		RDR 02355	HitFinder	c1cc(S(=O)(=O)N)ccc1NC(=O)[C@H](C)Oc2ccc(I)cc2	-2
		RF 01839	HitFinder	c1ccccc1-c2[n-]c(=O)nc(n2)-c3ccccc3	-1.3
		RF 03533	HitFinder	NC(=O)c1cc(=O)[n-]c(n1)SC	-0.7
		RJC 00557	HitFinder	c1ccccc1-c(n2)[nH]c(c23)cc4c(c3)nc([nH]4)-c5ccccc5	0
		RJC 00691	HitFinder	[nH]1c(=S)[nH]c(c12)nc(N)[nH]c2=O	-2
		RJC 01070	HitFinder	[O-]C(=O)c1c(C([O-])=O)n(nn1)Cc2ccccc2	-1.5
		RJC 01218	HitFinder	s1ccnc1[N-]C(=O)C(=O)\C=C([O-])\c2ccccc2	-1.7
		RJC 02324	HitFinder	[O-]C(=O)CCC(C#N)(CCC([O-])=O)S(=O)(=O)c1ccccc1	-1.2
		RJC 02382	HitFinder	CS(=O)(=O)c(cc1)cc(c12)n([O-])cc2	-8
		RJC 02526	HitFinder	[O-]C(=O)Cc1csc(n1)NC(=O)CSc2nnnn2-c3ccc(O)cc3	-1.2
		RJC 02908	HitFinder	[O-]C(=O)CN(C1=O)C(=O)c(c12)ccc(C([O-])=O)c2	-1
		RJC 02917	HitFinder	[O-]C(=O)[C@@]1(C(=O)O)[C@H](C([O-])=O)C1	-0.8
		S 02334	HitFinder	c1cccc(c1C([O-])=O)S[C@@H](C2=O)CC(=O)N2c(cc3)cc(Cl)c3C	-2.7
		S 05747	HitFinder	[O-]C(=O)\C=C\C(=O)Nc(cc1C(F)(F)F)c(cc1)NC(=O)/C=C/C([O-])=O	-1.2
		S 07583	HitFinder	[O-]C(=O)C[C@@H](C([O-])=O)NC(=O)Cc1cccc(c12)cccc2	-1.5
		S 10461	HitFinder	[O-]C(=O)COCC(=O)Nc(c1)cc(C(F)(F)F)cc1C(F)(F)F	-1.7
		S 11076	HitFinder	c1ccc(F)cc1NC(=O)Nc2ccc(cc2)Nc3cc(ncn3)-n4ccnc4	-1.2
		SB 01598	HitFinder	[O-]C(=O)c1cccc(n1)C([O-])=O	-5.2
		SCR 00398	HitFinder	O1COCc(c12)cc(F)cc2NC(=O)Nc(cc3)ccc3-c(n4)sc(c45)cccc5	-0.2
		SCR 00522	HitFinder	CC(C)(C1)Oc(c12)c(ccc2)C(=O)Nc(cc3)ccc3-c4csnn4	-1.3
		SEW 01054	HitFinder	n1nscc1-c(cc2)ccc2/C(N)=N/OC(=O)c3ccccc3	-1
		SEW 01463	HitFinder	[O-]C(=O)C[C@@H](C([O-])=O)Sc1ccc(Cl)cc1	-1.3
		SP 00075	HitFinder	NC(=O)c1c(C(F)(F)F)oc(C)c1	-5.7
		SPB 02674	HitFinder	[O-]C(=O)C[C@H](C1=O)SC(=N1)c2cc(ccc2)-n3cccc3	-1.7
		SPB 06254	HitFinder	c1cc(Cl)ccc1NC(=O)NC(=O)c2ccc(nc2)Oc3ccc(Cl)cc3	-1
		SPB 06763	HitFinder	s1cccc1C(=O)O\N=C(N)\c2ccc(cc2)NS(=O)(=O)C	-1.5
		T609-0561	ChemDiv384	Cc1c(C)ccc(c1)Nc2cc(ncn2)-n3ccnc3	1.1
		TL 00638	HitFinder	[O-]C(=O)c1c(C([O-])=O)n(C)cn1	-1
Blue highlight: top 9 comounds for dose-dependent TSA.
