## Supplementary material for "The MIRO1-BAX Complex Dictates Life and Death at the Mitochondrial Gate": Table S3

### Sheet: Sheet1
Pharmacokinetic parameters of MB08 and MB72
MB08	Matrix	Route	Dose	Tmax	Cmax/C0	AUClast (hr*ng/mL)	T1/2	CL	Vss	MRTlast	Brain-Kp	Brain-Kp	Heart-Kp	Heart-Kp
			(mg/kg)	(hr)	(ng/mL) or (ng/g)	or (hr*ng/g)	(hr)	(mL/min/kg)	(L/kg)	(hr)	(Cmax)	(AUClast)	(Cmax)	(AUClast)
	Plasma	IV	1	-	1652.28	505.31	0.39	32.97	0.8	0.4	-	-	-	-
	#Brain			0.08	1084.96	548.29	0.41	-	-	0.41	0.94	1.09	-	-
	Heart			0.08	453.8	215.94	0.54	-	-	0.39	-	-	0.39	0.43
MB72	Matrix	Route	Dose	Tmax	Cmax/C0	AUClast (hr*ng/mL)	T1/2	CL	Vss	MRTlast	Brain-Kp	Brain-Kp	Heart-Kp	Heart-Kp
			(mg/kg)	(hr)	(ng/mL) or (ng/g)	or (hr*ng/g)	(hr)	(mL/min/kg)	(L/kg)	(hr)	(Cmax)	(AUClast)	(Cmax)	(AUClast)
	Plasma	IV	1	-	935.64	160.7	0.15	102.95	0.98	0.15	-	-	-	-
	#Brain			PK Parameters were not reported, due to sparsely quantifiable concentrations were observed across the time points.
	Heart			0.08	435.48	120.72	0.12	-	-	0.12	-	-	0.81	0.75
